# High-throughput screening for Cushing’s disease: therapeutic potential of thiostrepton via cell cycle regulation

**DOI:** 10.1101/2024.02.22.581351

**Authors:** Takuro Hakata, Ichiro Yamauchi, Daisuke Kosugi, Taku Sugawa, Haruka Fujita, Kentaro Okamoto, Yohei Ueda, Toshihito Fujii, Daisuke Taura, Nobuya Inagaki

**Affiliations:** Department of Diabetes, Endocrinology and Nutrition, Kyoto University Graduate School of Medicine, 54 Kawaharacho, Syogoin, Sakyo-ku, Kyoto 606-8507, Japan; Medical Research Institute KITANO HOSPITAL, PIIF Tazuke-kofukai, 2-4-20 Ohgimachi, Kita-ku, Osaka 530-8480, Japan

**Keywords:** high-throughput screening, Cushing’s disease, thiostrepton, cell cycle, CDK inhibitor

## Abstract

Cushing’s disease is a life-threatening disorder caused by autonomous secretion of adrenocorticotropic hormone (ACTH) from pituitary neuroendocrine tumors (PitNETs). Few drugs are indicated for inoperative Cushing’s disease, in particular that due to aggressive PitNETs. To explore agents that regulate ACTH-secreting PitNETs, we conducted high-throughput screening (HTS) using AtT-20, a murine pituitary tumor cell line characterized by ACTH secretion. For the HTS, we constructed a live cell– based ACTH reporter assay for high-throughput evaluation of ACTH changes. This assay was based on HEK293T cells overexpressing components of the ACTH receptor and a fluorescent cAMP biosensor, with high-throughput acquisition of fluorescence images at the single-cell level. Of 2480 screened bioactive compounds, over 50% inhibition of ACTH secreted from AtT-20 cells was seen with 84 compounds at 10 μM, and 20 compounds at 1 μM. Among these hit compounds, we focused on thiostrepton (TS) and determined its antitumor effects in both *in vitro* and *in vivo* xenograft models of Cushing’s disease. Transcriptome and flow cytometry analyses revealed that TS administration induced AtT-20 cell cycle arrest at the G2/M phase, which was mediated by FOXM1-independent mechanisms including downregulation of cyclins. Simultaneous TS administration with a CDK 4/6 inhibitor that affected the cell cycle at the G0/1 phase showed cooperative antitumor effects. Thus, TS is a promising therapeutic agent for Cushing’s disease. Our list of hit compounds and new mechanistic insights into TS effects serve as a valuable foundation for future research.
