## Supplementary Table 1 for "High-throughput screening for Cushing’s disease: therapeutic potential of thiostrepton via cell cycle regulation"

### Sheet: Sheet1
Supplementary Table 1. Hit compounds administered at a concentration of 10 μM
Compound	Classification	ACTH inhibition (%)	Cell viabilty inhibition (%)	IC50 (µM)
Thioridazine hydrochloride	Antipsychotic drug	89.6879	74.6717	5.88
Mefloquine hydrochloride	Antimalarial drug	76.0044	54.0698	5.17
Astemizole	Antihistamine	96.4267	67.1039	9.95
Terfenadine	Antihistamine	100	75.8898	1.25
Chlorhexidine	Disinfectant	99.399	72.9704	0.89
Fendiline hydrochloride	Ca channel blocker	93.7379	76.5505	1.25
Perhexiline maleate	Ca channel blocker	98.2211	73.4152	5.79
Trifluoperazine dihydrochloride	Antipsychotic drug	70.9575	62.9619	9.86
Quinacrine dihydrochloride dihydrate	Antimalarial drug	100	71.6995	5.71
Clofilium tosylate	K channel blocker	79.6248	55.312	9.75
Bepridil hydrochloride	Ca channel blocker	89.0258	64.2061	5.97
GBR 12909 dihydrochloride	Dopamine reuptake inhibitor	84.3082	68.9706	0.56
Dequalinium dichloride	Disinfectant	91.0034	70.514	3.59
Clomiphene citrate (Z,E)	Selective estrogen receptor modulator	88.4517	71.4647	1.05
Haloprogin	Antifungal drug	93.6377	71.8764	0.53
Thiostrepton	Antibiotics	81.9051	57.5854	0.1
Parthenolide	NF-κB inihbitor	84.308	60.2472	9.9
Prenylamine lactate	Ca channel blocker	89.4024	72.1838	1.26
Lacidipine	Ca channel blocker	71.537	18.5343	1.35
Methyl benzethonium chloride	Disinfectant	96.5666	81.0248	1.03
Benzethonium chloride	Disinfectant	99.2367	80.383	1.05
Alexidine dihydrochloride	PTPMT1 inhibitor	96.2803	76.444	2.67
Auranofin	Antirheumatic drug	90.1453	77.7296	0.11
Thonzonium bromide	Disinfectant	100	80.3326	1.61
Prazosin hydrochloride	Adrenergic receptor antagonist	81.091	70.274	9.95
Thiethylperazine dimalate	Dopamine receptor antagonist	90.2614	63.5504	9.91
Vorinostat	HDAC inhibitor	72.5601	64.7834	5.52
WZ3146	EGFR inhibitor	72.7236	66.5772	9.97
CI-1033 (Canertinib)	EGFR inhibitor	100	81.2102	1.32
Crizotinib (PF-02341066)	ALK inhibitor	93.2555	77.3371	4.59
TAE684 (NVP-TAE684)	ALK inhibitor	72.8032	81.53	9.87
BI 2536	PLK inhibitor	81.2557	74.0453	2.36
ON-01910	PLK inhibitor	85.5806	77.8052	0.19
Hesperadin	Aurora inhibitor	66.3546	64.4349	9.39
AT7867	Akt inhibitor	93.7868	79.1395	3.51
Camptothecine	Cytotoxic anticancer drug	74.0084	79.0039	0.11
Vincristine	Cytotoxic anticancer drug	71.8998	75.5012	0.86
Belinostat (PXD101)	HDAC inhibitor	72.239	69.7724	0.29
ABT-263 (Navitoclax)	BCL2 inihbitor	85.1736	83.38	1.75
YM155	Survivine inhibitor	94.1153	83.9467	1.67
SB 743921	KSP inhibitor	100	82.4853	9.49
Bortezomib (Velcade)	Proteasome inhibitor	78.8686	77.614	0.79
MLN2238	Proteasome inhibitor	72.651	74.9624	6.13
MLN9708	Proteasome inhibitor	73.3823	75.3423	3.95
Nebivolol HCl	Adrenergic receptor antagonist	82.5143	77.398	3.24
Clemastine fumarate	Antihistamine	82.9316	54.992	1.11
Mitoxantrone	Cytotoxic anticancer drug	97.4789	49.2356	0.29
SGI-1776 free base	Pim1 inihibitor	91.7131	84.1805	7.03
Crenolanib (CP-868569)	PDGFR inhibitor	76.5805	83.6898	9.86
GSK1838705A	ALK inhibitor	99.4719	84.34	1.71
NVP-BSK805 dihydrochloride	JAK2 inhibitor	80.6457	85.2569	9.69
LDN193189	BMP inhibitor	88.3121	83.5028	9.79
WP1130	Deubiquitinase inhibitor	96.5426	80.5864	9.6
AR-42 (HDAC-42)	HDAC inhibitor	70.9843	68.9195	1.09
BKM120 (NVP-BKM120)	PI3K inhibitor	79.3091	78.2727	9.95
Clomipramine hydrochloride	Tricyclic antidepressants	85.7421	82.5104	1.48
Clomifene citrate (Serophene)	Selective serotonin reuptake inhibitor	93.9005	79.4418	6.07
MG-132	Proteasome inhibitor	89.3848	69.448	0.79
PF-05212384 (PKI-587)	PI3K and mTOR inhibitor	75.5785	68.7996	0.05
GSK2126458	PI3K and mTOR inhibitor	72.3197	76.8287	0.03
ICG-001	Wnt/beta-catenin inhibitor	100	78.1982	1.2
GDC-0980 (RG7422)	PI3K and mTOR inhibitor	74.115	75.7628	0.86
Geldanamycin	HSP90 inhibitor	94.9082	82.8824	0.43
BIX 01294 trihydrochloride hydrate	HMT inhibitor	100	85.064	4.76
Ethacridine	Disinfectant	81.7864	76.727	7.95
Plumbagin	Toxic substance	81.3522	84.4912	0.92
EGCG (Epigallocatechin gallate )	Catechin	90.0197	80.6418	1.33
Riboflavin	VitamineB2	81.2123	74.5084	1.6
Flunarizine	Ca channel blocker	53.8313	1.83187	3.24
Diphyllin	HIV-1 inhibitor	77.3634	26.6841	3.48
PD-166285 hydrate	FGFR inhibitor	74.8372	81.372	1.87
4-Hydroxytamoxifen	Selective estrogen receptor modulator	85.5925	66.934	1.76
Mibefradil dihydrochloride hydrate	Ca channel blocker	96.7461	79.1553	0.83
CP-31398 dihydrochloride hydrate	p53 inhibitor	78.1082	82.4491	9.8
Dronedarone hydrochloride	K channel blocker	81.8816	83.4925	1.22
PD 146176	Lipoxygenase inhibitor	91.3579	85.0328	1.7
NNC 55-0396 hydrate	Ca channel blocker	88.6743	84.0488	4.29
Sunitinib	VEGF inhibitor	82.3295	76.3446	9.71
Pinaverium bromide	Ca channel blocker	96.0326	81.197	4.96
Clemastine fumarate	Antihistamine	51.1	80	4
Camptothecine (S,+)	Cytotoxic anticancer drug	74.2	74.8	3.4
Mitoxantrone dihydrochloride	Cytotoxic anticancer drug	66	100	0.24
Chrolohexidine Dihydrochloride	Disinfectant	73.5	82.5	3.1
Tegaserod maleate	5-HT4 receptor agonist	97.4891	87.4987	9.52
